# Ultra-fast and scalable high-resolution full-length single-cell RNA sequencing using CHART-seq

**DOI:** 10.64898/2026.09.18.752546

**Authors:** Wenyi Zhang, Aiqun Chen, Kaiqiang Ye, Handong Wang, Jiahao Shen, Zhe Jiao, Yunxia Guo, Yiming Xu, Dongmei Zhang, Yan Huang, Liyong He, Xiaofei Gao, Xiangwei Zhao

## Abstract

Plate-based full-length single-cell RNA sequencing resolves transcript structure details but remains difficult to scale because each cell usually requires a separate library. Here we developed CHART-seq (**C**ombinatorial **H**eteroduplex **A**ssay via **R**ecombinant **T**n5), which uses orthogonally indexed Tn5 complexes to tagment RNA/cDNA heteroduplexes and permits early sample pooling. The workflow processed up to 96 cells per library, was compatible with 384-well expansion, and completed library preparation within 3 h at a reagent cost below US<$>1 per cell. At matched sequencing depth, CHART-seq detected more genes and annotated isoforms than Smart-seq2, Smart-seq3, Flash-seq and SHERRY2, while retaining broad genebody coverage and reproducible expression estimates. In the CHART-seq results of vascular smooth muscle cells, TGF-β1 pretreatment before PDGF-BB exposure partly restored contractile features, suppressed a PDGF-associated inflammatory programme, and induced a distinct metabolic–matrix response with coordinated transcript-usage changes. These biological findings remain exploratory because independent biological replicates were unavailable. CHART-seq provides a rapid, scalable route to full-length single-cell transcript profiling with gene-programme and candidate isoform resolution.

**Graphical Abstract:** 
