## Supplemental Table S2 for "Ultra-fast and scalable high-resolution full-length single-cell RNA sequencing using CHART-seq"

### Sheet: Sheet1
Flash-seq	SHERRY2	Smart-seq3	Smart-seq2
SRR18370486	SRR21528082	SRR18370721	SRR18370518
SRR18370488	SRR21528093	SRR18370722	SRR18370520
SRR18370489	SRR21528104	SRR18370766	SRR18370522
SRR18370490	SRR21528115	SRR18370767	SRR18370523
SRR18370491	SRR21528149	SRR18370769	SRR18370524
SRR18370709	SRR21528150	SRR18370771	SRR18370525
SRR18370710	SRR21528151	SRR18370772	SRR18370786
SRR18370711	SRR21528152	SRR18370773	SRR18370795
SRR18370712	SRR21528153	SRR18370774	SRR18370803
SRR18370713	SRR21528154	SRR18370775	SRR18370804
SRR18370714	SRR21528155	SRR18370777	SRR18370805
SRR18370716	SRR21528156	SRR18370778	SRR18370806
SRR18370717	SRR21528157	SRR18370780	SRR18370807
SRR18370718	SRR21528158	SRR18370781	SRR18370808
SRR18370720	SRR21528160	SRR18370782	SRR18370809
SRR18370726	SRR21528161	SRR18370783	SRR18370810
SRR18370727	SRR21528162	SRR18370787	SRR18370812
SRR18370728	SRR21528163	SRR18370788	SRR18370813
SRR18383029	SRR21528164	SRR18370789	SRR18371105
SRR18383043	SRR21528165	SRR18370791	SRR18371106
SRR18383675	SRR21528166	SRR18370792	SRR18371109
SRR18383830	SRR21528167	SRR18370793	SRR18371110
SRR18383843	SRR21528168	SRR18370794	SRR18371111
SRR18383855	SRR21528171	SRR18370937	SRR18371113
SRR18383869		SRR18370938	SRR18371114
SRR18383880		SRR18370939	SRR18371115
SRR18383891		SRR18370942	SRR18371116
SRR18383924		SRR18370944	SRR18371117
SRR18383935		SRR18370945	SRR18371118
SRR18383964		SRR18370946	SRR18371119
SRR18383975		SRR18370947	SRR18371120
SRR18384112		SRR18370949	SRR18371121
SRR18384123		SRR18370950	SRR18371122
SRR18384129		SRR18370953	SRR18371125
SRR18384140		SRR18370954	SRR18371126
SRR18384161		SRR18370955	SRR18371127
SRR18384170		SRR18370957	SRR18371128
SRR18384297		SRR18370958	SRR18371313
SRR18384308		SRR18370959	SRR18371314
SRR18384319		SRR18371009	SRR18371315
SRR18384330		SRR18371010	SRR18371316
SRR18384341		SRR18371012	SRR18371317
SRR18384349		SRR18371015	SRR18371318
SRR18384360		SRR18371017	SRR18371319
SRR18384374		SRR18371018	SRR18371322
SRR18384386		SRR18371019	SRR18371323
SRR18384426		SRR18371020	SRR18371324
SRR18384435		SRR18371021	SRR18371325
SRR18384450		SRR18371022	SRR18371326
SRR18384461		SRR18371023	SRR18371327
