## Supplemental Table S1 for "Ultra-fast and scalable high-resolution full-length single-cell RNA sequencing using CHART-seq"

### Sheet: Sheet1
ME：5'-phos-CTG TCT CTT ATA CAC ATC T -NH2-3'
Primer A：5'- ACACTCTTTCCCTACACGACGCTCTTCCGATCT[8bases Barcode] A GAT GTG TAT AAG AGA CAG-3'
Primer B：5'- GTGACTGGAGTTCAGACGTGTGCTCTTCCGATCT[8bases Barcode] NNNNNN A GAT GTG TAT AAG AGA CAG-3'
Index I7: 5'-CAAGCAGAAGACGGCATACGAGAT[i7]GTGACTGGAGTTCAGACGTGT-3'
Index I5: 5'-AATGATACGGCGACCACCGAGATCTACAC[i5]ACACTCTTTCCCTACACGAC-3'
Barcode	TATAGCCT	ATAGAGGC	CCTATCCT	GGCTCTGA	AGGCGAAG	TAATCTTA	CAGGACGT	GTACTGAC	CGAGTAAT	TCTCCGGA	AATGAGCG	GGAATCTC	TTCTGAAT	ACGAATTC	AGCTTCAG	GCGCATTA	CATAGCCG	TTCGCGGA	GCGCGAGA	CTATCGCT
I7	AACCGCGG	GGTTATAA	CCAAGTCC	TTGGACTT	CAGTGGAT	GCTAGCAT	TACGCGTA	CAGTACGT
I5	AGCGCTAG	GATATCGA	CGCAGACG	TATGAGTA	AGGTGCGT	TAGCTCGA	CGATGTAC	ATGCCTAG
SupportDNA1: 5'-Biotin-GCTTTCGGCGCCTGGTAGACCAGATAGATACTCTCCCAACTGGTTGTTCCAGACATGTCAATCCGCCGTTTGTGATTCGTCAGTTTCCTGGGTACAGTAC-Biotin-3'
SupportDNA2: 5'-Biotin-GTACTGTACCCAGGAAACTGACGAATCACAAACGGCGGATTGACATGTCTGGAACAACCAGTTGGGAGAGTATCTATCTGGTCTACCAGGCGCCGAAAGC-Biotin-3'
